# Mature Neurons’ sensitivity to oxidative stress is epigenetically programmed by alternative splicing and mRNA stability

**DOI:** 10.1101/2021.12.25.472549

**Authors:** Yuan Zhou, Sherif Rashad, Teiji Tominaga, Kuniyasu Niizuma

## Abstract

Neuronal differentiation is a complex process that entails extensive morphological, transcriptional, metabolic, and functional changes that dictate neuronal lineage commitment. Much less understood is the role that epigenetic and epi-transcriptional reprogramming plays in the process of neuronal differentiation and maturation. To depict the whole landscape of transcriptomics and epigenetic changes during neuronal differentiation and maturation, we differentiated SH-SY5Y cells and performed RNA sequencing on differentiated and undifferentiated cells. 728 differentially expressed genes (DEGs) enriched in synaptic signaling and cell morphogenesis pathways were observed. Moreover, transcriptome-wide mRNA stability profiling revealed that genes with altered stability were exceptionally enriched for redox homeostasis pathways. Mature neurons are known to be highly sensitive to oxidative stress, which is crucial in the pathophysiology of neurodegenerative disease. Our results suggest that this heightened sensitivity is regulated at the mRNA stability level (i.e., epigenetic) rather than at the transcriptional level. Alternative splicing analysis revealed the exon skipping and alternative mRNA isoforms enriched for morphogenesis related pathway. Alternatively, alternative 5 and 3 prime splicing site, intron retention and mutually exclusive exon events exclusively clustered in the translation and translation initiation pathways, suggesting the potential effect of alternative splicing on translation following neuronal maturation. Splice motif analysis revealed enriched motifs for RBPs that regulate various splice types and can be further correlated to distinct phenotypical changes during neuronal differentiation and maturation. Here we present an extensive exploration of the transcriptional and epigenetic changes and their potential association with the process of neuronal differentiation, providing a new insight into understanding the molecular mechanism of neuronal function and behavior.
