## Supplementary table 6 for "Mature Neurons’ sensitivity to oxidative stress is epigenetically programmed by alternative splicing and mRNA stability"

### Sheet: Sheet1
DEGs-noAO CRISPRi	Number of overlapping genes	Ratio of overlapping genes in total (%)	Overlapping genes in Up and Down DEGs (%)	Overlapping genes in Protective and Toxic Genes (%)
Up DEGs - Protective Genes	0	0	0	0
Up DEGs - Toxic Genes	9	0.4	1.76817	0.594452
Down DEGs - Protective Genes	0	0	0	0
Down DEGs - Toxic Genes	4	0.2	1.82648	0.264201
DEGs-noAO CRISPRa
Up DEGs - Protective Genes	5	0.4	0.982318	1.9685
Up DEGs - Toxic Genes	16	1.2	3.14342	4.21053
Down DEGs - Protective Genes	6	0.5	2.73973	2.3622
Down DEGs - Toxic Genes	9	0.7	4.10959	2.36842
