## Supplementary table 3 for "Mature Neurons’ sensitivity to oxidative stress is epigenetically programmed by alternative splicing and mRNA stability"

### Sheet: Sheet1
DEGs-MSGs	Number of overlapping genes	Ratio of overlapping genes in total (%)	Overlapping genes in Up and Down DEGs (%)	Overlapping genes in MSGs and LSGs in Diff (%)
Up DEG - MSG in Diff	73	1.8	14.3418	5.58531
Up DEG - LSG in Diff	88	2.1	17.2888	3.77358
Down DEG - MSG in Diff	22	0.5	10.0457	1.68324
Down DEG - LSG in Diff	40	1	18.2648	1.71527
DEGs-LSGs
Up DEG - MSG in Undiff	81	1.7	15.9136	5.00309
Up DEG - LSG in Undiff	84	1.8	16.5029	3.18907
Down DEG - MSG in Undiff	23	0.5	10.5023	1.42063
Down DEG - LSG in Undiff	55	1.2	25.1142	2.08808
